# Human Papillomavirus Infection Blunts STING Signaling and Alters Downstream Response

**DOI:** 10.1101/2025.11.06.686957

**Authors:** Isabelle G. Tobey, David P. Kosanke, Kelly M. King, Brittany L. Uhlorn, Advait Jeevanandam, Samuel K. Campos, Koenraad Van Doorslaer

## Abstract

The cGAS/STING pathway is an important innate immune pathway that senses and responds to foreign DNA or damaged host DNA. cGAS recognizes DNA and generates the second messenger cGAMP which activates STING. STING then creates a platform for IRF3 to be phosphorylated before pIRF3 induces a type I interferon response resulting in transcription of anti-viral genes. We examined how HPV18 infection modulates cGAS/STING activation following DNA stimulation in primary human foreskin keratinocytes from three different donors. Following exogenous activation, HPV(+) cells produced higher levels of cGAMP compared to patient-matched HPV(-) cells yet phosphorylation of STING and IRF3 was reduced in the HPV(+) cells. The reduced STING and IRF3 activation corresponded with a selective dampening of type I interferon driven antiviral genes and pro-inflammatory cytokines in HPV(+) cells. Simultaneously, HPV(+) cells had a baseline increase in genes associated with epithelial proliferation and skin development, which remained elevated following cGAMP treatment. We demonstrate that both E6 and E7 are required and sufficient to drive increased cGAMP levels and attenuate STING activation. Our results characterize cGAS/STING pathway activation across time in HPV positive and negative cells and demonstrate that the HPV oncogenes cooperate to suppress early STING activation despite higher levels of cGAMP in these HPV(+) cells. These findings indicate that HPV modulates cGAS/STING signaling to blunt antiviral defenses without impacting other arms of the cGAS/STING pathway response.

**Importance:** In this study, we used primary human keratinocytes from multiple donors to track cGAS/STING activity over time following stimulation. We found that although HPV(+) cells produced more cGAMP, these cells showed reduced early activation of STING and IRF3. Downstream of cGAS/STING, many antiviral genes were suppressed by HPV however, epithelial proliferation-related genes had an HPV-mediated increase in baseline expression which remained higher than uninfected cells following cGAMP stimulation. We identified the HPV oncogenes E6 and E7 work together to enhance cGAMP levels and suppress parts of the downstream STING signaling response. These findings reveal that HPV attenuates cGAS/STING signaling and downstream events, selectively suppressing antiviral genes without inhibiting other parts of the pathway. Our results provide new insights into how HPV modulates innate immune responses.
