## Supplementary material for "Human Papillomavirus Infection Blunts STING Signaling and Alters Downstream Response": Table S4

### Sheet: Read Me
Supplementary Table S4 - Genes by Clusters
Associated Manuscript: Human Papillomavirus Infection Blunts STING Signaling and Alters Downstream Response
Date Created: November 2025
Overview: This file contains the list of genes grouped into transcriptional clusters based on hierarchical clustering of variance-stabilized, z-scored, RNA-seq expression data. Each gene is assigned to a cluster (1–12) representing groups of genes with similar expression trajectories following cGAMP stimulation in HPV(+) and HPV(−) keratinocytes treated with IFNAR blocking antibody or IgG control

### Sheet: S4_Genes_by_clusters
Gene	Symbol	cluster
ENSG00000231382	NBPF21P	1
ENSG00000290816	ENSG00000290816	1
ENSG00000170745	KCNS3	1
ENSG00000117226	GBP3	1
ENSG00000134716	CYP2J2	1
ENSG00000172780	RAB43	1
ENSG00000183347	GBP6	1
ENSG00000185361	TNFAIP8L1	1
ENSG00000149596	JPH2	1
ENSG00000117724	CENPF	1
ENSG00000196730	DAPK1	1
ENSG00000104327	CALB1	1
ENSG00000100526	CDKN3	1
ENSG00000126787	DLGAP5	1
ENSG00000131747	TOP2A	1
ENSG00000134057	CCNB1	1
ENSG00000182481	KPNA2	1
ENSG00000024526	DEPDC1	1
ENSG00000072571	HMMR	1
ENSG00000112984	KIF20A	1
ENSG00000087586	AURKA	1
ENSG00000166851	PLK1	1
ENSG00000136274	NACAD	1
ENSG00000206337	HCP5	1
ENSG00000162723	SLAMF9	1
ENSG00000186474	KLK12	1
ENSG00000104267	CA2	1
ENSG00000123892	RAB38	1
ENSG00000250697	ENSG00000250697	1
ENSG00000172377	OR9I1	1
ENSG00000197279	ZNF165	1
ENSG00000224411	HSP90AA2P	1
ENSG00000139193	CD27	2
ENSG00000286599	ENSG00000286599	2
ENSG00000171903	CYP4F11	2
ENSG00000253746	ENSG00000253746	2
ENSG00000026751	SLAMF7	2
ENSG00000091972	CD200	2
ENSG00000072952	IRAG1	2
ENSG00000131737	KRT34	2
ENSG00000130487	KLHDC7B	2
ENSG00000164691	TAGAP	2
ENSG00000171368	TPPP	2
ENSG00000175984	DENND2C	2
ENSG00000176390	CRLF3	2
ENSG00000104419	NDRG1	2
ENSG00000213390	ARHGAP19	2
ENSG00000139734	DIAPH3	2
ENSG00000203688	LINC02487	2
ENSG00000178999	AURKB	2
ENSG00000105825	TFPI2	2
ENSG00000149591	TAGLN	2
ENSG00000171867	PRNP	2
ENSG00000257925	ENSG00000257925	2
ENSG00000112562	SMOC2	2
ENSG00000162595	DIRAS3	2
ENSG00000144596	GRIP2	2
ENSG00000290862	ENSG00000290862	2
ENSG00000138798	EGF	2
ENSG00000080824	HSP90AA1	2
ENSG00000136695	IL36RN	2
ENSG00000214050	FBXO16	2
ENSG00000263513	FAM72C	2
ENSG00000129151	BBOX1	2
ENSG00000169679	BUB1	2
ENSG00000215784	FAM72D	2
ENSG00000134222	PSRC1	2
ENSG00000140451	PIF1	2
ENSG00000111665	CDCA3	2
ENSG00000170312	CDK1	2
ENSG00000075218	GTSE1	2
ENSG00000088325	TPX2	2
ENSG00000175063	UBE2C	2
ENSG00000178172	SPINK6	2
ENSG00000183578	TNFAIP8L3	2
ENSG00000263257	LINC03107	2
ENSG00000230330	HMGN2P3	2
ENSG00000291127	ENSG00000291127	2
ENSG00000170848	PSG6	2
ENSG00000123485	HJURP	2
ENSG00000059804	SLC2A3	2
ENSG00000164104	HMGB2	2
ENSG00000196550	FAM72A	2
ENSG00000173207	CKS1B	2
ENSG00000188610	FAM72B	2
ENSG00000115163	CENPA	2
ENSG00000159516	SPRR2G	2
ENSG00000162063	CCNF	2
ENSG00000203760	CENPW	2
ENSG00000183856	IQGAP3	2
ENSG00000108106	UBE2S	2
ENSG00000123975	CKS2	2
ENSG00000204525	HLA−C	3
ENSG00000280206	ENSG00000280206	3
ENSG00000165259	HDX	3
ENSG00000240065	PSMB9	3
ENSG00000182179	UBA7	3
ENSG00000126709	IFI6	3
ENSG00000177989	CIMAP1B	3
ENSG00000055332	EIF2AK2	3
ENSG00000178685	PARP10	3
ENSG00000101347	SAMHD1	3
ENSG00000185507	IRF7	3
ENSG00000111335	OAS2	3
ENSG00000115415	STAT1	3
ENSG00000111331	OAS3	3
ENSG00000133106	EPSTI1	3
ENSG00000170581	STAT2	3
ENSG00000173193	PARP14	3
ENSG00000181381	DDX60L	3
ENSG00000132530	XAF1	3
ENSG00000089127	OAS1	3
ENSG00000157601	MX1	3
ENSG00000187608	ISG15	3
ENSG00000138642	HERC6	3
ENSG00000204642	HLA−F	3
ENSG00000185880	TRIM69	3
ENSG00000078081	LAMP3	3
ENSG00000234745	HLA−B	3
ENSG00000159403	C1R	3
ENSG00000130303	BST2	3
ENSG00000185885	IFITM1	3
ENSG00000156587	UBE2L6	3
ENSG00000068079	IFI35	3
ENSG00000132274	TRIM22	3
ENSG00000002549	LAP3	3
ENSG00000142089	IFITM3	3
ENSG00000165949	IFI27	3
ENSG00000233975	LINC02574	3
ENSG00000137959	IFI44L	3
ENSG00000183486	MX2	3
ENSG00000164342	TLR3	3
ENSG00000121858	TNFSF10	3
ENSG00000132256	TRIM5	3
ENSG00000168016	TRANK1	3
ENSG00000123609	NMI	3
ENSG00000177409	SAMD9L	3
ENSG00000196116	TDRD7	3
ENSG00000138496	PARP9	3
ENSG00000188313	PLSCR1	3
ENSG00000140853	NLRC5	3
ENSG00000134321	RSAD2	3
ENSG00000010030	ETV7	3
ENSG00000134326	CMPK2	3
ENSG00000184979	USP18	3
ENSG00000152778	IFIT5	3
ENSG00000163840	DTX3L	3
ENSG00000130589	HELZ2	3
ENSG00000132109	TRIM21	3
ENSG00000107201	RIGI	4
ENSG00000172345	STARD5	4
ENSG00000248787	ENSG00000248787	4
ENSG00000277496	SLCO4A1−AS2	4
ENSG00000135114	OASL	4
ENSG00000119917	IFIT3	4
ENSG00000128335	APOL2	4
ENSG00000113532	ST8SIA4	4
ENSG00000204388	HSPA1B	4
ENSG00000204389	HSPA1A	4
ENSG00000138646	HERC5	4
ENSG00000133874	RNF122	4
ENSG00000169245	CXCL10	4
ENSG00000169248	CXCL11	4
ENSG00000100342	APOL1	4
ENSG00000137628	DDX60	4
ENSG00000115267	IFIH1	4
ENSG00000185745	IFIT1	4
ENSG00000117228	GBP1	4
ENSG00000168394	TAP1	4
ENSG00000108771	DHX58	4
ENSG00000137965	IFI44	4
ENSG00000186352	ANKRD37	5
ENSG00000237250	ENSG00000237250	5
ENSG00000197632	SERPINB2	5
ENSG00000110944	IL23A	5
ENSG00000176749	CDK5R1	5
ENSG00000094796	KRT31	5
ENSG00000044574	HSPA5	5
ENSG00000134363	FST	5
ENSG00000141579	ZNF750	5
ENSG00000163017	ACTG2	5
ENSG00000271503	CCL5	5
ENSG00000197646	PDCD1LG2	5
ENSG00000145283	SLC10A6	5
ENSG00000184588	PDE4B	5
ENSG00000092529	CAPN3	5
ENSG00000170961	HAS2	5
ENSG00000214013	GANC	5
ENSG00000134259	NGF	6
ENSG00000290706	FAM238C	6
ENSG00000241288	LINC02614	6
ENSG00000145632	PLK2	6
ENSG00000150687	PRSS23	6
ENSG00000136688	IL36G	6
ENSG00000164251	F2RL1	6
ENSG00000166073	GPR176	6
ENSG00000260231	KDM7A−DT	6
ENSG00000169991	IFFO2	6
ENSG00000122861	PLAU	6
ENSG00000134668	SPOCD1	6
ENSG00000134954	ETS1	6
ENSG00000148926	ADM	6
ENSG00000110330	BIRC2	6
ENSG00000255398	HCAR3	6
ENSG00000254991	ENSG00000254991	6
ENSG00000150667	FSIP1	6
ENSG00000125538	IL1B	6
ENSG00000006459	KDM7A	6
ENSG00000103044	HAS3	6
ENSG00000286134	ENSG00000286134	6
ENSG00000041515	MYO16	6
ENSG00000133816	MICAL2	6
ENSG00000285103	EMICERI	6
ENSG00000106070	GRB10	6
ENSG00000050730	TNIP3	6
ENSG00000113578	FGF1	6
ENSG00000152784	PRDM8	6
ENSG00000078401	EDN1	6
ENSG00000213694	S1PR3	6
ENSG00000011422	PLAUR	6
ENSG00000182782	HCAR2	6
ENSG00000250519	ENSG00000250519	6
ENSG00000110218	PANX1	6
ENSG00000161638	ITGA5	6
ENSG00000118523	CCN2	6
ENSG00000108854	SMURF2	6
ENSG00000116285	ERRFI1	6
ENSG00000291237	SOD2	6
ENSG00000286048	ENSG00000286048	6
ENSG00000111859	NEDD9	6
ENSG00000115008	IL1A	6
ENSG00000146592	CREB5	6
ENSG00000162891	IL20	6
ENSG00000196843	ARID5A	6
ENSG00000138675	FGF5	6
ENSG00000150630	VEGFC	6
ENSG00000168685	IL7R	6
ENSG00000073756	PTGS2	6
ENSG00000162892	IL24	6
ENSG00000135362	PRR5L	6
ENSG00000145358	DDIT4L	6
ENSG00000163637	PRICKLE2	6
ENSG00000135111	TBX3	6
ENSG00000144834	TAGLN3	6
ENSG00000177606	JUN	6
ENSG00000234155	LINC02535	6
ENSG00000289365	ENSG00000289365	6
ENSG00000167772	ANGPTL4	6
ENSG00000134352	IL6ST	6
ENSG00000169252	ADRB2	6
ENSG00000227848	SUCLA2−AS1	6
ENSG00000184557	SOCS3	6
ENSG00000108179	PPIF	6
ENSG00000125845	BMP2	6
ENSG00000067798	NAV3	6
ENSG00000109320	NFKB1	6
ENSG00000163376	KBTBD8	6
ENSG00000259093	ENSG00000259093	6
ENSG00000182393	IFNL1	6
ENSG00000102794	ACOD1	6
ENSG00000276085	CCL3L3	6
ENSG00000183397	TEKTIP1	6
ENSG00000187123	LYPD6	6
ENSG00000238273	ENSG00000238273	7
ENSG00000113070	HBEGF	7
ENSG00000115009	CCL20	7
ENSG00000232810	TNF	7
ENSG00000276023	DUSP14	7
ENSG00000006062	MAP3K14	7
ENSG00000128590	DNAJB9	7
ENSG00000142871	CCN1	7
ENSG00000117013	KCNQ4	7
ENSG00000119922	IFIT2	7
ENSG00000182575	NXPH3	7
ENSG00000144824	PHLDB2	7
ENSG00000198431	TXNRD1	7
ENSG00000023445	BIRC3	7
ENSG00000151014	NOCT	7
ENSG00000171522	PTGER4	7
ENSG00000138685	FGF2	7
ENSG00000166923	GREM1	7
ENSG00000226549	SCDP1	8
ENSG00000052802	MSMO1	8
ENSG00000120437	ACAT2	8
ENSG00000126016	AMOT	8
ENSG00000197815	ENSG00000197815	8
ENSG00000132196	HSD17B7	8
ENSG00000235823	OLMALINC	8
ENSG00000153814	JAZF1	8
ENSG00000163644	PPM1K	8
ENSG00000089356	FXYD3	8
ENSG00000281406	BLACAT1	8
ENSG00000185262	UBALD2	8
ENSG00000291288	ENSG00000291288	8
ENSG00000110002	VWA5A	8
ENSG00000278535	DHRS11	8
ENSG00000129355	CDKN2D	8
ENSG00000175147	TMEM51−AS1	8
ENSG00000088899	LZTS3	8
ENSG00000162981	LRATD1	8
ENSG00000188487	INSC	8
ENSG00000008405	CRY1	8
ENSG00000120256	LRP11	8
ENSG00000261268	QKILA	8
ENSG00000161958	FGF11	8
ENSG00000158301	GPRASP2	8
ENSG00000263301	ENSG00000263301	8
ENSG00000173559	NABP1	9
ENSG00000140279	DUOX2	9
ENSG00000162772	ATF3	9
ENSG00000164920	OSR2	9
ENSG00000078804	TP53INP2	9
ENSG00000241322	FBXW10B	9
ENSG00000130522	JUND	9
ENSG00000178033	CALHM5	9
ENSG00000119862	LGALSL	9
ENSG00000008086	CDKL5	9
ENSG00000212724	KRTAP2−3	9
ENSG00000163347	CLDN1	9
ENSG00000079385	CEACAM1	9
ENSG00000086544	ITPKC	9
ENSG00000143514	TP53BP2	9
ENSG00000168386	FILIP1L	9
ENSG00000146674	IGFBP3	9
ENSG00000179388	EGR3	9
ENSG00000198626	RYR2	9
ENSG00000287114	ENSG00000287114	9
ENSG00000267121	FMNL1−DT	10
ENSG00000287277	ENSG00000287277	10
ENSG00000140199	SLC12A6	10
ENSG00000184292	TACSTD2	10
ENSG00000125648	SLC25A23	10
ENSG00000156475	PPP2R2B	10
ENSG00000166396	SERPINB7	10
ENSG00000183742	MACC1	10
ENSG00000275234	ENSG00000275234	10
ENSG00000153292	ADGRF1	10
ENSG00000205744	DENND1C	10
ENSG00000137842	TMEM62	10
ENSG00000130775	THEMIS2	10
ENSG00000198807	PAX9	10
ENSG00000267879	ENSG00000267879	10
ENSG00000278456	ENSG00000278456	10
ENSG00000272970	ENSG00000272970	10
ENSG00000005102	MEOX1	10
ENSG00000141738	GRB7	10
ENSG00000230453	ANKRD18B	10
ENSG00000140403	DNAJA4	10
ENSG00000130940	CASZ1	10
ENSG00000143217	NECTIN4	10
ENSG00000131037	EPS8L1	10
ENSG00000203722	RAET1G	10
ENSG00000102287	GABRE	11
ENSG00000261553	ENSG00000261553	11
ENSG00000166689	PLEKHA7	11
ENSG00000259583	ALDH1A3−AS1	11
ENSG00000138678	GPAT3	11
ENSG00000132003	ZSWIM4	11
ENSG00000090339	ICAM1	11
ENSG00000124171	PARD6B	11
ENSG00000188112	C6orf132	11
ENSG00000136153	LMO7	11
ENSG00000161921	CXCL16	11
ENSG00000189143	CLDN4	11
ENSG00000215115	CXorf49	11
ENSG00000107968	MAP3K8	11
ENSG00000169908	TM4SF1	11
ENSG00000153714	LURAP1L	11
ENSG00000252711	RN7SKP116	11
ENSG00000105339	DENND3	11
ENSG00000115414	FN1	11
ENSG00000166016	ABTB2	11
ENSG00000129451	KLK10	11
ENSG00000182010	RTKN2	11
ENSG00000151090	THRB	11
ENSG00000179750	APOBEC3B	11
ENSG00000128965	CHAC1	11
ENSG00000171346	KRT15	11
ENSG00000143469	SYT14	11
ENSG00000167767	KRT80	11
ENSG00000171401	KRT13	11
ENSG00000237523	LINC00857	11
ENSG00000138190	EXOC6	11
ENSG00000150782	IL18	11
ENSG00000254614	CAPN1−AS1	11
ENSG00000170175	CHRNB1	11
ENSG00000173805	HAP1	11
ENSG00000188277	C15orf62	11
ENSG00000261040	WFDC21P	11
ENSG00000138316	ADAMTS14	11
ENSG00000134323	MYCN	11
ENSG00000153294	ADGRF4	11
ENSG00000197822	OCLN	11
ENSG00000117069	ST6GALNAC5	11
ENSG00000176406	RIMS2	11
ENSG00000226562	CYP4F26P	11
ENSG00000127328	RAB3IP	11
ENSG00000134531	EMP1	11
ENSG00000107864	CPEB3	11
ENSG00000253972	MAL2−AS1	11
ENSG00000141279	NPEPPS	11
ENSG00000152242	ARK2N	11
ENSG00000165861	ZFYVE1	11
ENSG00000269825	ENSG00000269825	11
ENSG00000125629	INSIG2	11
ENSG00000164695	CHMP4C	11
ENSG00000138311	ZNF365	11
ENSG00000143375	CGN	11
ENSG00000147010	SH3KBP1	11
ENSG00000241794	SPRR2A	11
ENSG00000111291	GPRC5D	11
ENSG00000164463	CREBRF	11
ENSG00000033327	GAB2	11
ENSG00000143412	ANXA9	11
ENSG00000167183	PRR15L	11
ENSG00000104368	PLAT	11
ENSG00000094755	GABRP	11
ENSG00000121335	PRB2	11
ENSG00000160862	AZGP1	11
ENSG00000240522	RPL7AP10	11
ENSG00000105376	ICAM5	11
ENSG00000132561	MATN2	11
ENSG00000156966	B3GNT7	11
ENSG00000075673	ATP12A	11
ENSG00000171365	CLCN5	11
ENSG00000156453	PCDH1	11
ENSG00000142197	DOP1B	11
ENSG00000156675	RAB11FIP1	11
ENSG00000166535	A2ML1	11
ENSG00000185499	MUC1	11
ENSG00000129353	SLC44A2	11
ENSG00000120156	TEK	11
ENSG00000167754	KLK5	11
ENSG00000109255	NMU	11
ENSG00000197614	MFAP5	11
ENSG00000107485	GATA3	11
ENSG00000107738	VSIR	11
ENSG00000163898	LIPH	11
ENSG00000167757	KLK11	11
ENSG00000204385	SLC44A4	11
ENSG00000129514	FOXA1	11
ENSG00000173706	HEG1	11
ENSG00000176945	MUC20	11
ENSG00000196705	ZNF431	11
ENSG00000187098	MITF	11
ENSG00000013588	GPRC5A	11
ENSG00000148346	LCN2	11
ENSG00000155760	FZD7	11
ENSG00000213937	CLDN9	11
ENSG00000172382	PRSS27	11
ENSG00000108244	KRT23	11
ENSG00000167755	KLK6	11
ENSG00000105855	ITGB8	11
ENSG00000184254	ALDH1A3	11
ENSG00000122359	ANXA11	11
ENSG00000206538	VGLL3	11
ENSG00000181143	MUC16	11
ENSG00000127954	STEAP4	11
ENSG00000129437	KLK14	11
ENSG00000169035	KLK7	11
ENSG00000164309	CMYA5	11
ENSG00000146411	SLC2A12	11
ENSG00000163209	SPRR3	11
ENSG00000163995	ABLIM2	11
ENSG00000198515	CNGA1	11
ENSG00000231298	MANCR	11
ENSG00000135549	PKIB	11
ENSG00000186212	SOWAHB	11
ENSG00000145715	RASA1	11
ENSG00000223573	TINCR	11
ENSG00000065361	ERBB3	11
ENSG00000052344	PRSS8	11
ENSG00000176092	CRYBG2	11
ENSG00000172478	MAB21L4	11
ENSG00000114638	UPK1B	11
ENSG00000078018	MAP2	11
ENSG00000136542	GALNT5	11
ENSG00000129455	KLK8	11
ENSG00000147676	MAL2	11
ENSG00000235865	GSN−AS1	11
ENSG00000179178	TMEM125	11
ENSG00000072201	LNX1	11
ENSG00000118402	ELOVL4	11
ENSG00000135083	CCNJL	11
ENSG00000151612	ZNF827	11
ENSG00000131015	ULBP2	11
ENSG00000079482	OPHN1	11
ENSG00000119899	SLC17A5	11
ENSG00000162496	DHRS3	11
ENSG00000198542	ITGBL1	11
ENSG00000283167	ENSG00000283167	11
ENSG00000283283	ENSG00000283283	11
ENSG00000170044	ZPLD1	12
ENSG00000075213	SEMA3A	12
ENSG00000137193	PIM1	12
ENSG00000142677	IL22RA1	12
ENSG00000158055	GRHL3	12
ENSG00000167759	KLK13	12
ENSG00000134769	DTNA	12
ENSG00000092295	TGM1	12
ENSG00000224259	LINC01133	12
ENSG00000065534	MYLK	12
ENSG00000121578	B4GALT4	12
ENSG00000239556	UPK3BL3P	12
ENSG00000100167	SEPTIN3	12
ENSG00000183111	ARHGEF37	12
ENSG00000066279	ASPM	12
ENSG00000156414	TDRD9	12
ENSG00000206077	ZDHHC11B	12
ENSG00000243708	PLA2G4B	12
ENSG00000183347	GBP6	12
ENSG00000139354	GAS2L3	12
ENSG00000186193	SAPCD2	12
ENSG00000222009	BTBD19	12
ENSG00000233834	GIRGL	12
ENSG00000172818	OVOL1	12
ENSG00000182580	EPHB3	12
ENSG00000153162	BMP6	12
ENSG00000185873	TMPRSS11B	12
ENSG00000130545	CRB3	12
ENSG00000238266	ENSG00000238266	12
ENSG00000116741	RGS2	12
ENSG00000188215	DCUN1D3	12
ENSG00000101096	NFATC2	12
ENSG00000177054	ZDHHC13	12
ENSG00000116191	RALGPS2	12
ENSG00000198092	TMPRSS11F	12
ENSG00000087495	PHACTR3	12
ENSG00000175505	CLCF1	12
ENSG00000261150	EPPK1	12
ENSG00000155034	FBXL18	12
ENSG00000160439	RDH13	12
ENSG00000166532	RIMKLB	12
ENSG00000088002	SULT2B1	12
ENSG00000285280	RGS2-AS1	12
ENSG00000163216	SPRR2D	12
ENSG00000175065	DSG4	12
ENSG00000187583	PLEKHN1	12
ENSG00000234373	SNX18P7	12
ENSG00000278771	RN7SL3	12
ENSG00000285743	ENSG00000285743	12
ENSG00000196684	HSH2D	12
ENSG00000247950	SEC24B−AS1	12
ENSG00000262155	LINC02175	12
ENSG00000019582	CD74	12
ENSG00000178150	ZNF114	12
ENSG00000196151	WDSUB1	12
